# A widespread family of WYL-domain transcriptional regulators co-localises with diverse phage defence systems and islands

**DOI:** 10.1101/2021.12.19.473342

**Authors:** David M. Picton, Joshua D. Harling-Lee, Samuel J. Duffner, Sam C. Went, Richard D. Morgan, Jay C. D. Hinton, Tim R. Blower

## Abstract

Bacteria are under constant assault by bacteriophages and other mobile genetic elements. As a result, bacteria have evolved a multitude of systems that protect from attack. Genes encoding bacterial defence mechanisms can be clustered into “defence islands”, providing a potentially synergistic level of protection against a wider range of assailants. However, there is a comparative paucity of information on how expression of these defence systems is controlled. Here, we functionally characterise a transcriptional regulator, BrxR, encoded within a recently described phage defence island from a multidrug resistant plasmid of the emerging pathogen *Escherichia fergusonii*. Using a combination of reporters and electrophoretic mobility shift assays, we discovered that BrxR acts as a repressor. We present the structure of BrxR to 2.15 Å, the first structure of this family of transcription factors, and pinpoint a likely binding site for ligands within the WYL-domain. Bioinformatic analyses demonstrated that BrxR homologues are widespread amongst bacteria. About half (48%) of identified BrxR homologues were co-localised with a diverse array of known phage defence systems, either alone or clustered into defence islands. BrxR is a novel regulator that reveals a common mechanism for controlling the expression of the bacterial phage defence arsenal.
