## Supplementary material for "A widespread family of WYL-domain transcriptional regulators co-localises with diverse phage defence systems and islands": Supp Table S2

### Sheet: Supp Table S2
No:	Chain	Z	rmsd	lali	nres	%id	PDB	Description
1:	6sj9-A	11.3	5.5	131	642	18	MOLECULE:	PROTEASOME	ACCESSORY	FACTOR	B/C	(PAFBC);
2:	6oaw-B	9.8	5.4	136	385	13	MOLECULE:	WYL1;
3:	3lmm-D	8.9	1.6	61	556	16	MOLECULE:	UNCHARACTERIZED	PROTEIN;
4:	3w6k-C	8.1	2	64	87	14	MOLECULE:	SCPA;
5:	7cv0-A	7.7	11.5	71	173	17	MOLECULE:	TRANSCRIPTIONAL	REGULATOR	NIAR;
6:	3cuq-A	7.7	3.2	64	219	8	MOLECULE:	VACUOLAR-SORTING	PROTEIN	SNF8;
7:	2vqc-A	7.4	2.5	65	70	14	MOLECULE:	HYPOTHETICAL	13.2	KDA	PROTEIN;
8:	3k69-A	7.2	5.3	79	151	6	MOLECULE:	PUTATIVE	TRANSCRIPTION	REGULATOR;
9:	5gl6-A	7.2	2	67	169	10	MOLECULE:	RIBOSOME	MATURATION	FACTOR	RIMP;
10:	6r7i-G	7.1	12	91	215	7	MOLECULE:	COP9	SIGNALOSOME	COMPLEX	SUBUNIT	1;
11:	6jie-A	7.1	2.6	64	77	14	MOLECULE:	YAEO;
12:	3elk-A	7	4.1	80	104	14	MOLECULE:	PUTATIVE	TRANSCRIPTIONAL	REGULATOR	TA0346;
13:	2qlz-B	6.9	2.8	66	220	15	MOLECULE:	TRANSCRIPTION	FACTOR	PF0095;
14:	5j6x-A	6.9	2.5	63	66	16	MOLECULE:	Z-DNA	BINDING	PROTEIN	KINASE;
15:	3gfi-A	6.9	8.9	94	143	11	MOLECULE:	146AA	LONG	HYPOTHETICAL	TRANSCRIPTIONAL	REGULATOR
16:	3g3z-A	6.9	3	78	142	13	MOLECULE:	TRANSCRIPTIONAL	REGULATOR,	MARR	FAMILY;
17:	6n7p-M	6.9	3.7	74	107	8	MOLECULE:	U1	SMALL	NUCLEAR	RIBONUCLEOPROTEIN	70	KDA	HOMOLOG
18:	2eth-A	6.9	4	81	141	9	MOLECULE:	TRANSCRIPTIONAL	REGULATOR,	PUTATIVE,	MAR	FAMILY;
19:	1sfu-A	6.8	2.4	64	70	11	MOLECULE:	5'-D(*T*CP*GP*CP*GP*CP*G)-3';
20:	1xmk-A	6.8	2.3	67	79	10	MOLECULE:	DOUBLE-STRANDED	RNA-SPECIFIC	ADENOSINE	DEAMINASE;
21:	1ylf-C	6.8	2.4	74	119	12	MOLECULE:	RRF2	FAMILY	PROTEIN;
22:	4xrf-A	6.8	3.9	81	142	16	MOLECULE:	TRANSCRIPTIONAL	REGULATOR,	MARR	FAMILY;
23:	2rdp-A	6.8	3.4	77	140	12	MOLECULE:	PUTATIVE	TRANSCRIPTIONAL	REGULATOR	MARR;
24:	2z99-A	6.7	12.1	97	160	7	MOLECULE:	PUTATIVE	UNCHARACTERIZED	PROTEIN;
25:	7rhe-A	6.7	3.5	87	368	10	MOLECULE:	ROK	FAMILY	PROTEIN;
26:	1p4x-A	6.7	3.5	81	250	4	MOLECULE:	STAPHYLOCOCCAL	ACCESSORY	REGULATOR	A	HOMOLOGUE;
27:	2wte-A	6.7	2.7	68	212	10	MOLECULE:	CSA3;
28:	5way-A	6.6	10.5	108	482	9	MOLECULE:	TRANSCRIPTIONAL	ACTIVATOR;
29:	3f72-B	6.5	3	72	108	11	MOLECULE:	CADMIUM	EFFLUX	SYSTEM	ACCESSORY	PROTEIN;
30:	5eri-A	6.5	4.1	80	153	14	MOLECULE:	MARR	FAMILY	TRANSCRIPTIONAL	REGULATOR;
31:	5a5t-M	6.5	12.2	88	365	5	MOLECULE:	EUKARYOTIC	TRANSLATION	INITIATION	FACTOR	3	SUBUNI
32:	1qgp-A	6.5	2.7	66	76	11	MOLECULE:	PROTEIN	(DOUBLE	STRANDED	RNA	ADENOSINE
33:	3bdd-A	6.5	6.8	83	140	13	MOLECULE:	REGULATORY	PROTEIN	MARR;
34:	2xrn-B	6.4	3.7	93	241	10	MOLECULE:	HTH-TYPE	TRANSCRIPTIONAL	REGULATOR	TTGV;
35:	1stz-A	6.4	4.2	94	323	12	MOLECULE:	HEAT-INDUCIBLE	TRANSCRIPTION	REPRESSOR	HRCA	HOMOL
36:	2p4w-B	6.4	5.9	85	198	11	MOLECULE:	TRANSCRIPTIONAL	REGULATORY	PROTEIN	ARSR	FAMILY;
37:	1y96-A	6.4	2.9	71	86	8	MOLECULE:	GEM-ASSOCIATED	PROTEIN	6;
38:	6gwk-B	6.4	2.9	63	77	10	MOLECULE:	RNA-BINDING	PROTEIN	HFQ;
39:	3lwf-A	6.3	5.5	76	144	5	MOLECULE:	PUTATIVE	TRANSCRIPTIONAL	REGULATOR;
40:	2fna-A	6.3	2.2	65	352	12	MOLECULE:	CONSERVED	HYPOTHETICAL	PROTEIN;
41:	7dvr-A	6.3	5.5	83	147	13	MOLECULE:	HTH	MARR-TYPE	DOMAIN-CONTAINING	PROTEIN;
42:	3bpx-A	6.3	3.9	84	147	8	MOLECULE:	TRANSCRIPTIONAL	REGULATOR;
43:	2nyx-B	6.3	3.3	80	147	13	MOLECULE:	PROBABLE	TRANSCRIPTIONAL	REGULATORY	PROTEIN,	RV14
44:	1fok-A	6.2	15.9	98	568	11	MOLECULE:	DNA	(5'-
45:	5f6f-A	6.2	9.8	88	141	7	MOLECULE:	MARR	FAMILY	REGULATORY	PROTEIN;
46:	3edp-A	6.2	14.5	67	223	9	MOLECULE:	LIN2111	PROTEIN;
47:	5h3r-A	6.2	3.7	73	141	18	MOLECULE:	DNA	(5'-
48:	4fht-B	6.2	3.8	83	142	8	MOLECULE:	PCAV	TRANSCRIPTIONAL	REGULATOR;
49:	4txa-A	6.1	13.1	95	367	9	MOLECULE:	ROQUIN-1;
50:	4ru7-B	6.1	5.9	82	99	20	MOLECULE:	ASPA;
51:	3ov8-A	6.1	3.8	73	91	11	MOLECULE:	PROTEIN	AF_1382;
52:	2ns0-A	6.1	2	61	85	16	MOLECULE:	HYPOTHETICAL	PROTEIN;
53:	1dpu-A	6.1	2.3	61	69	16	MOLECULE:	REPLICATION	PROTEIN	A	(RPA32)	C-TERMINAL	DOMAIN;
54:	2j5o-A	6.1	2.6	63	72	6	MOLECULE:	DNA	TRANSLOCASE	FTSK;
55:	4o5v-A	6.1	7.3	88	213	8	MOLECULE:	IRON-DEPENDENT	TRANSCRIPTION	REPRESSOR	RELATED	PR
56:	3cdh-B	6.1	3.7	83	136	11	MOLECULE:	TRANSCRIPTIONAL	REGULATOR,	MARR	FAMILY;
57:	4yif-B	6.1	3.2	74	141	15	MOLECULE:	MARR	FAMILY	PROTEIN	RV0880;
58:	2fbi-A	6.1	4	81	136	15	MOLECULE:	PROBABLE	TRANSCRIPTIONAL	REGULATOR;
59:	6r7n-B	6	14.4	71	443	4	MOLECULE:	COP9	SIGNALOSOME	COMPLEX	SUBUNIT	1;
60:	6hsd-A	6	2.8	85	166	13	MOLECULE:	RRF2	FAMILY	TRANSCRIPTIONAL	REGULATOR;
61:	2dql-A	6	2.9	73	115	16	MOLECULE:	PEX	PROTEIN;
62:	2hs5-A	6	9	82	207	6	MOLECULE:	PUTATIVE	TRANSCRIPTIONAL	REGULATOR	GNTR;
63:	2fxa-B	6	4.4	87	180	8	MOLECULE:	PROTEASE	PRODUCTION	REGULATORY	PROTEIN	HPR;
64:	3oop-A	6	8.7	94	139	10	MOLECULE:	LIN2960	PROTEIN;
65:	4hw0-A	6	7.1	83	98	10	MOLECULE:	DNA-BINDING	PROTEIN	SSO10A-2;
66:	5hs5-A	6	2.8	71	116	7	MOLECULE:	HTH-TYPE	TRANSCRIPTIONAL	REGULATOR	SARX;
67:	6qpq-D	6	2.3	65	82	11	MOLECULE:	STRUCTURAL	MAINTENANCE	OF	CHROMOSOMES	PROTEIN,STR
68:	5whm-C	6	4.9	102	264	4	MOLECULE:	ICLR	FAMILY	TRANSCRIPTIONAL	REGULATOR;
69:	3dp7-A	6	12.6	110	351	10	MOLECULE:	SAM-DEPENDENT	METHYLTRANSFERASE;
70:	2e12-A	6	2.7	68	93	12	MOLECULE:	HYPOTHETICAL	PROTEIN	XCC3642;
71:	5a31-N	6	12.9	93	703	4	MOLECULE:	ANAPHASE-PROMOTING	COMPLEX	SUBUNIT	1;
72:	1o57-A	5.9	9.3	90	270	13	MOLECULE:	PUR	OPERON	REPRESSOR;
73:	2dk8-A	5.9	2.5	63	81	5	MOLECULE:	DNA-DIRECTED	RNA	POLYMERASE	III	39	KDA
74:	3mq0-B	5.9	4.7	98	248	8	MOLECULE:	TRANSCRIPTIONAL	REPRESSOR	OF	THE	BLCABC	OPERON;
75:	4ija-A	5.9	7.4	95	363	5	MOLECULE:	XYLR	PROTEIN;
76:	7o4i-X	5.9	10.8	81	213	11	MOLECULE:	GENERAL	TRANSCRIPTION	AND	DNA	REPAIR	FACTOR	IIH	H
77:	1fx7-A	5.9	3.4	86	230	12	MOLECULE:	IRON-DEPENDENT	REPRESSOR	IDER;
78:	1s3j-A	5.9	3.8	81	143	14	MOLECULE:	YUSO	PROTEIN;
79:	2fa5-B	5.9	3.9	78	142	8	MOLECULE:	TRANSCRIPTIONAL	REGULATOR	MARR/EMRR	FAMILY;
80:	5n35-A	5.9	1.6	52	60	6	MOLECULE:	POLB1	BINDING	PROTEIN	2	(PBP2);
81:	5cyv-B	5.9	3.4	79	143	8	MOLECULE:	TRANSCRIPTIONAL	REGULATOR;
82:	6jbx-A	5.9	3.9	81	146	12	MOLECULE:	FATTY	ACID	BIOSYNTHESIS	TRANSCRIPTIONAL	REGULATOR
83:	5l4k-S	5.8	8.9	80	491	4	MOLECULE:	26S	PROTEASOME	NON-ATPASE	REGULATORY	SUBUNIT	4;
84:	2qww-A	5.8	5	80	146	19	MOLECULE:	TRANSCRIPTIONAL	REGULATOR,	MARR	FAMILY;
85:	6j0e-B	5.8	4.2	76	125	13	MOLECULE:	ARSENIC	RESPONSIVE	REPRESSOR	ARSR;
86:	5xyi-Z	5.8	2.3	61	73	10	MOLECULE:	18S;
87:	2cwe-A	5.8	8.2	86	191	10	MOLECULE:	HYPOTHETICAL	TRANSCRIPTION	REGULATOR	PROTEIN,	PH1
88:	2h09-A	5.8	4.5	86	127	13	MOLECULE:	TRANSCRIPTIONAL	REGULATOR	MNTR;
89:	5hso-A	5.8	4.2	76	122	9	MOLECULE:	UNCHARACTERIZED	HTH-TYPE	TRANSCRIPTIONAL	REGULATO
90:	6v4x-E	5.8	4.5	67	81	7	MOLECULE:	SMALL	NUCLEAR	RIBONUCLEOPROTEIN	SM	D3;
91:	1bia-A	5.8	13	102	292	8	MOLECULE:	BIRA	BIFUNCTIONAL	PROTEIN;
92:	5f7p-A	5.8	5.2	91	359	8	MOLECULE:	LMO0178	PROTEIN;
93:	4hbl-D	5.8	3.8	80	147	10	MOLECULE:	TRANSCRIPTIONAL	REGULATOR,	MARR	FAMILY;
94:	6juv-A	5.7	6.1	82	192	5	MOLECULE:	SEGREGATION	AND	CONDENSATION	PROTEIN	B;
95:	1xsx-A	5.7	7	80	95	6	MOLECULE:	SSO10A;
96:	5n07-A	5.7	2.8	70	137	13	MOLECULE:	HTH-TYPE	TRANSCRIPTIONAL	REPRESSOR	NSRR;
97:	5v9x-A	5.7	9	94	772	6	MOLECULE:	ATP-DEPENDENT	DNA	HELICASE;
98:	5w66-M	5.7	3.1	63	396	6	MOLECULE:	DNA-DIRECTED	RNA	POLYMERASE	I	SUBUNIT	RPA190;
99:	4y66-C	5.7	14.5	72	197	11	MOLECULE:	MND1;
100:	2p8t-A	5.7	3	80	184	14	MOLECULE:	HYPOTHETICAL	PROTEIN	PH0730;
101:	4kt5-C	5.7	3.8	65	88	8	MOLECULE:	GRLR;
102:	4x9c-D	5.7	2.3	58	60	5	MOLECULE:	UNCHARACTERIZED	PROTEIN	MJ1435;
103:	7bzh-A	5.7	2.1	58	59	5	MOLECULE:	SUL7S;
104:	1y0u-A	5.7	2.6	60	89	7	MOLECULE:	ARSENICAL	RESISTANCE	OPERON	REPRESSOR,	PUTATIVE;
105:	1ub9-A	5.7	5	73	100	12	MOLECULE:	HYPOTHETICAL	PROTEIN	PH1061;
106:	3e6m-D	5.7	3.9	82	149	11	MOLECULE:	MARR	FAMILY	TRANSCRIPTIONAL	REGULATOR;
107:	2zkz-C	5.6	2.8	67	87	4	MOLECULE:	TRANSCRIPTIONAL	REPRESSOR	PAGR;
108:	3r4k-A	5.6	4	90	255	10	MOLECULE:	TRANSCRIPTIONAL	REGULATOR,	ICLR	FAMILY;
109:	6tey-A	5.6	2.9	66	81	6	MOLECULE:	DNA-BINDING	PROTEIN	TUBR;
110:	2l4m-A	5.6	2.3	60	69	15	MOLECULE:	UNCHARACTERIZED	PROTEIN;
111:	4r1h-A	5.6	4.9	78	116	10	MOLECULE:	LMO0741	PROTEIN;
112:	3r0a-B	5.6	10.3	71	123	7	MOLECULE:	PUTATIVE	TRANSCRIPTIONAL	REGULATOR;
113:	4k51-A	5.6	2.4	61	213	3	MOLECULE:	EUKARYOTIC	TRANSLATION	INITIATION	FACTOR	3	SUBUNI
114:	1jhf-A	5.6	10	88	197	8	MOLECULE:	LEXA	REPRESSOR;
115:	2o0y-C	5.6	4.3	97	255	7	MOLECULE:	TRANSCRIPTIONAL	REGULATOR;
116:	1m5q-H	5.6	2.5	61	128	10	MOLECULE:	SMALL	NUCLEAR	RIBONUCLEOPROTEIN	HOMOLOG;
117:	6uvu-B	5.6	3.9	76	114	7	MOLECULE:	ARSR	FAMILY	TRANSCRIPTIONAL	REGULATOR;
118:	3u2r-A	5.6	4.1	81	135	11	MOLECULE:	REGULATORY	PROTEIN	MARR;
119:	6qfd-B	5.5	3.6	72	116	13	MOLECULE:	DNA-BINDING	PROTEIN;
120:	3s2w-A	5.5	4.5	81	146	6	MOLECULE:	TRANSCRIPTIONAL	REGULATOR,	MARR	FAMILY;
121:	6zxg-Z	5.5	2.5	61	82	7	MOLECULE:	PRE-18S	RIBOSOMAL	RNA;
122:	3j7a-Y	5.5	3.1	75	154	15	MOLECULE:	18S	RIBOSOMAL	RNA;
123:	2d1h-A	5.5	2.6	67	102	9	MOLECULE:	109AA	LONG	HYPOTHETICAL	TRANSCRIPTIONAL	REGULATOR
124:	1ldd-A	5.5	2.5	62	74	8	MOLECULE:	ANAPHASE	PROMOTING	COMPLEX;
125:	2lnb-A	5.5	2.7	66	80	12	MOLECULE:	Z-DNA-BINDING	PROTEIN	1;
126:	2hoe-A	5.5	5.2	91	354	8	MOLECULE:	N-ACETYLGLUCOSAMINE	KINASE;
127:	1c0w-C	5.5	3.6	80	175	11	MOLECULE:	DNA	(5'-
128:	4b8x-A	5.5	3.9	84	140	17	MOLECULE:	POSSIBLE	MARR-TRANSCRIPTIONAL	REGULATOR;
129:	2co5-B	5.5	3.4	73	94	11	MOLECULE:	VIRAL	PROTEIN	F93;
130:	2esh-A	5.4	4.3	82	114	11	MOLECULE:	CONSERVED	HYPOTHETICAL	PROTEIN	TM0937;
131:	5jbr-A	5.4	8.6	74	149	7	MOLECULE:	UNCHARACTERIZED	PROTEIN	BCAV_2135;
132:	3sqn-A	5.4	3.5	93	468	8	MOLECULE:	CONSERVED	DOMAIN	PROTEIN;
133:	3tqn-B	5.4	8.1	83	108	5	MOLECULE:	TRANSCRIPTIONAL	REGULATOR,	GNTR	FAMILY;
134:	3jck-F	5.4	10	95	388	8	MOLECULE:	26S	PROTEASOME	REGULATORY	SUBUNIT	RPN3;
135:	4asn-A	5.4	3.1	72	90	6	MOLECULE:	TUBR;
136:	3ke2-A	5.4	3.6	77	103	6	MOLECULE:	UNCHARACTERIZED	PROTEIN	YP_928783.1;
137:	3l4g-C	5.4	15.9	94	509	7	MOLECULE:	PHENYLALANYL-TRNA	SYNTHETASE	ALPHA	CHAIN;
138:	5aim-B	5.4	2.9	66	98	11	MOLECULE:	TRANSCRIPTION	FACTOR	TAU	138	KDA	SUBUNIT;
139:	3f8f-A	5.3	7.9	84	114	6	MOLECULE:	TRANSCRIPTIONAL	REGULATOR,	PADR-LIKE	FAMILY;
140:	2l02-A	5.3	4.1	73	82	5	MOLECULE:	UNCHARACTERIZED	PROTEIN;
141:	3eet-A	5.3	9.9	69	245	13	MOLECULE:	PUTATIVE	GNTR-FAMILY	TRANSCRIPTIONAL	REGULATOR;
142:	6ep3-B	5.3	11.2	97	218	9	MOLECULE:	LMO0651	PROTEIN;
143:	4rgl-A	5.3	2.6	61	325	7	MOLECULE:	FILAMENTATION	INDUCED	BY	CAMP	PROTEIN	FIC;
144:	2oqg-A	5.3	9.5	74	109	14	MOLECULE:	POSSIBLE	TRANSCRIPTIONAL	REGULATOR,	ARSR	FAMILY	P
145:	6j05-A	5.3	6	74	101	9	MOLECULE:	TRANSCRIPTIONAL	REGULATOR	ARSR;
146:	3nqo-A	5.3	5.5	90	182	11	MOLECULE:	MARR-FAMILY	TRANSCRIPTIONAL	REGULATOR;
147:	3f6o-A	5.3	6	73	97	8	MOLECULE:	PROBABLE	TRANSCRIPTIONAL	REGULATOR,	ARSR	FAMILY
148:	1sfx-A	5.3	9.4	66	109	2	MOLECULE:	CONSERVED	HYPOTHETICAL	PROTEIN	AF2008;
149:	4hqe-B	5.3	4.6	83	108	5	MOLECULE:	TRANSCRIPTIONAL	REGULATOR	QSRR;
150:	5mkl-4	5.3	4.3	83	558	6	MOLECULE:	SM	RIBONUCLEO;
151:	1ku9-A	5.3	11.8	75	151	9	MOLECULE:	HYPOTHETICAL	PROTEIN	MJ223;
152:	4c92-D	5.3	2.5	63	84	11	MOLECULE:	SM-LIKE	PROTEIN	LSM1;
153:	6v4x-D	5.3	7.8	79	106	13	MOLECULE:	SMALL	NUCLEAR	RIBONUCLEOPROTEIN	SM	D3;
154:	6gho-B	5.3	2.2	55	274	5	MOLECULE:	REGULATORY	PROTEIN	SPX;
155:	5vsu-H	5.3	11.4	64	100	6	MOLECULE:	U4/U6	SNRNA-ASSOCIATED-SPLICING	FACTOR	PRP24;
156:	4ets-B	5.3	6.7	77	149	5	MOLECULE:	FERRIC	UPTAKE	REGULATION	PROTEIN;
157:	5x11-E	5.2	5.6	94	181	12	MOLECULE:	DNA	(28-MER);
158:	2obp-A	5.2	3.1	69	81	16	MOLECULE:	PUTATIVE	DNA-BINDING	PROTEIN;
159:	3bj6-A	5.2	6.1	81	152	11	MOLECULE:	TRANSCRIPTIONAL	REGULATOR,	MARR	FAMILY;
160:	1xsd-A	5.2	7.5	84	125	10	MOLECULE:	5'-
161:	6sbs-B	5.2	5.7	66	116	8	MOLECULE:	REGULATORY	PROTEIN;
162:	5a5t-E	5.2	11.9	79	419	10	MOLECULE:	EUKARYOTIC	TRANSLATION	INITIATION	FACTOR	3	SUBUNI
163:	6h24-A	5.2	3.4	70	131	9	MOLECULE:	REPLICATION	PROTEIN;
164:	3qph-A	5.2	9.7	94	335	7	MOLECULE:	TRMB,	A	GLOBAL	TRANSCRIPTION	REGULATOR;
165:	4zzl-A	5.2	4.2	75	146	8	MOLECULE:	MULTIDRUG	RESISTANCE	OPERON	REPRESSOR;
166:	7b5t-A	5.2	7.8	84	211	10	MOLECULE:	GNTR	FAMILY	TRANSCRIPTIONAL	REGULATOR;
167:	4m75-A	5.2	8.3	71	139	11	MOLECULE:	U6	SNRNA-ASSOCIATED	SM-LIKE	PROTEIN	LSM1;
168:	1zq1-A	5.2	7.7	90	438	11	MOLECULE:	GLUTAMYL-TRNA(GLN)	AMIDOTRANSFERASE	SUBUNIT	D;
169:	1ljo-A	5.2	3.5	64	75	6	MOLECULE:	ARCHAEAL	SM-LIKE	PROTEIN	AF-SM2;
170:	3fb9-A	5.2	5.7	65	89	9	MOLECULE:	UNCHARACTERIZED	PROTEIN;
171:	2ek5-B	5.2	10.7	83	109	6	MOLECULE:	PREDICTED	TRANSCRIPTIONAL	REGULATORS;
172:	5y6i-B	5.2	4.2	85	234	12	MOLECULE:	TRANSCRIPTIONAL	REGULATOR	KDGR;
173:	3dv8-A	5.2	2.7	65	216	11	MOLECULE:	TRANSCRIPTIONAL	REGULATOR,	CRP/FNR	FAMILY;
174:	1ycy-A	5.2	2.3	57	62	11	MOLECULE:	CONSERVED	HYPOTHETICAL	PROTEIN;
175:	5trd-A	5.1	6.4	85	219	7	MOLECULE:	RIBOFLAVIN	KINASE;
176:	4p9f-A	5.1	6.1	84	212	8	MOLECULE:	HTH-TYPE	TRANSCRIPTIONAL	REGULATOR	MCBR;
177:	2ia0-A	5.1	12.4	68	156	12	MOLECULE:	PUTATIVE	HTH-TYPE	TRANSCRIPTIONAL	REGULATOR	PF086
178:	2p6s-G	5.1	3	62	159	11	MOLECULE:	TRANSCRIPTIONAL	REGULATOR,	LRP/ASNC	FAMILY;
179:	6za0-A	5.1	3.1	60	240	5	MOLECULE:	TRANSCRIPTIONAL	REGULATOR,	GNTR	FAMILY;
180:	2g9w-A	5.1	7.9	80	119	8	MOLECULE:	CONSERVED	HYPOTHETICAL	PROTEIN;
181:	3b73-B	5.1	3.1	66	89	9	MOLECULE:	PHIH1	REPRESSOR-LIKE	PROTEIN;
182:	2esn-B	5.1	6.1	99	300	3	MOLECULE:	PROBABLE	TRANSCRIPTIONAL	REGULATOR;
183:	6k4y-M	5.1	8.6	84	209	12	MOLECULE:	DNA-DIRECTED	RNA	POLYMERASE	SUBUNIT	ALPHA;
184:	7cb8-A	5.1	5.3	73	394	7	MOLECULE:	FIC-DOMAIN	CONTAINING	PROTEIN;
185:	1tbx-A	5.1	3.5	75	94	7	MOLECULE:	HYPOTHETICAL	11	KDA	PROTEIN;
186:	5vyv-A	5.1	4.6	87	173	3	MOLECULE:	UPF0502	PROTEIN	YCEH;
187:	1yyv-A	5	4.1	75	114	8	MOLECULE:	PUTATIVE	TRANSCRIPTIONAL	REGULATOR;
188:	6kf4-G	5	10.3	70	166	10	MOLECULE:	DNA-DIRECTED	RNA	POLYMERASE	SUBUNIT;
189:	3m8e-A	5	3.5	70	101	6	MOLECULE:	PUTATIVE	DNA-BINDING	PROTEIN;
190:	7a46-A	5	9.4	71	223	8	MOLECULE:	PUTATIVE	TRANSPORT	PROTEIN;
191:	5y2v-A	5	5.2	121	304	10	MOLECULE:	RUBISCO	OPERON	TRANSCRIPTIONAL	REGULATOR;
192:	4kyw-A	5	2.8	63	254	14	MOLECULE:	TYPE-2	RESTRICTION	ENZYME	DPNI;
193:	1cf7-B	5	3.1	63	82	10	MOLECULE:	DNA	(5'-
194:	3df8-A	5	3.9	78	109	1	MOLECULE:	POSSIBLE	HXLR	FAMILY	TRANSCRIPTIONAL	FACTOR;
195:	6pwn-A	5	14.1	94	280	5	MOLECULE:	SMALL-CONDUCTANCE	MECHANOSENSITIVE	CHANNEL;
196:	5duk-B	5	2.1	56	67	7	MOLECULE:	PUTATIVE	DNA	BINDING	PROTEIN;
197:	4nb5-B	5	11	76	149	4	MOLECULE:	DNA	BINDING	PROTEIN;
198:	5yad-A	5	3.1	63	73	8	MOLECULE:	MEIOSIS	REGULATOR	AND	MRNA	STABILITY	FACTOR	1;
199:	1n9s-C	5	2.6	58	74	2	MOLECULE:	SMALL	NUCLEAR	RIBONUCLEOPROTEIN	F;
200:	7l1k-C	5	2.2	56	70	5	MOLECULE:	N-ALPHA-ACETYLTRANSFERASE	30;
201:	4mtd-D	5	5.9	66	151	14	MOLECULE:	ZINC	UPTAKE	REGULATION	PROTEIN;
202:	1w5s-B	5	3	68	396	10	MOLECULE:	ORIGIN	RECOGNITION	COMPLEX	SUBUNIT	2	ORC2;
203:	5e20-A	5	3.9	82	169	10	MOLECULE:	TRANSCRIPTIONAL	REGULATOR,	MARR	FAMILY;
204:	1lva-A	4.9	14.8	102	258	7	MOLECULE:	SELENOCYSTEINE-SPECIFIC	ELONGATION	FACTOR;
205:	2zxx-C	4.9	9.1	75	185	9	MOLECULE:	GEMININ;
206:	3ihu-A	4.9	8	82	205	12	MOLECULE:	TRANSCRIPTIONAL	REGULATOR,	GNTR	FAMILY;
207:	2dbb-B	4.9	3.9	58	148	5	MOLECULE:	PUTATIVE	HTH-TYPE	TRANSCRIPTIONAL	REGULATOR	PH006
208:	3h0d-A	4.9	2.8	64	155	9	MOLECULE:	CTSR;
209:	1ucr-B	4.9	2.2	58	75	10	MOLECULE:	PROTEIN	DSVD;
210:	3u1d-A	4.9	3.2	80	148	10	MOLECULE:	UNCHARACTERIZED	PROTEIN;
211:	5juy-B	4.9	14.3	121	1234	9	MOLECULE:	APOPTOTIC	PROTEASE-ACTIVATING	FACTOR	1;
212:	7kua-A	4.9	3.9	82	149	13	MOLECULE:	TRANSCRIPTIONAL	REGULATOR,	MARR	FAMILY;
213:	5x5l-B	4.9	3.3	65	95	5	MOLECULE:	ADER;
214:	5u8o-B	4.9	2.7	65	360	6	MOLECULE:	ZN-DEPENDENT	HYDROLASE;
215:	3maj-A	4.9	2.3	53	353	11	MOLECULE:	DNA	PROCESSING	CHAIN	A;
216:	3go5-A	4.9	2.1	53	285	9	MOLECULE:	MULTIDOMAIN	PROTEIN	WITH	S1	RNA-BINDING	DOMAINS;
217:	3tgn-B	4.8	6.7	90	146	10	MOLECULE:	ADC	OPERON	REPRESSOR	ADCR;
218:	2vxz-A	4.8	8.8	74	153	15	MOLECULE:	PYRSV_GP04;
219:	4gyi-A	4.8	14.1	119	339	6	MOLECULE:	RIO2	KINASE;
220:	6cmv-B	4.8	10	71	113	8	MOLECULE:	TRANSCRIPTIONAL	REGULATOR	LRS14-LIKE	PROTEIN;
221:	6r7f-A	4.8	11.9	81	433	5	MOLECULE:	COP9	SIGNALOSOME	COMPLEX	SUBUNIT	1;
222:	6zu9-M	4.8	2.5	57	82	11	MOLECULE:	18S	RIBOSOMAL	RNA;
223:	4qvg-C	4.8	10.9	103	349	7	MOLECULE:	SIBL;
224:	4ad9-A	4.8	2.8	63	288	5	MOLECULE:	BETA-LACTAMASE-LIKE	PROTEIN	2;
225:	6lbt-C	4.8	4.6	77	151	10	MOLECULE:	KLLA0F20922P,KLLA0F20922P;
226:	2bv6-A	4.8	3.8	80	137	5	MOLECULE:	HTH-TYPE	TRANSCRIPTIONAL	REGULATOR	MGRA;
227:	4em0-B	4.8	4.1	77	150	8	MOLECULE:	UNCHARACTERIZED	HTH-TYPE	TRANSCRIPTIONAL	REGULATO
228:	2mh2-A	4.8	2.4	56	64	4	MOLECULE:	HOMOLOGOUS-PAIRING	PROTEIN	2	HOMOLOG;
229:	4ddt-A	4.8	3.8	77	1102	8	MOLECULE:	REVERSE	GYRASE;
230:	4m6x-A	4.7	10.4	90	340	7	MOLECULE:	METHYLTRANSFERASE	MPPJ;
231:	6ybs-a	4.7	3.8	73	99	8	MOLECULE:	EUKARYOTIC	TRANSLATION	INITIATION	FACTOR	3	SUBUNI
232:	2od5-A	4.7	3.1	61	91	11	MOLECULE:	HYPOTHETICAL	PROTEIN;
233:	5loe-A	4.7	3.4	74	259	16	MOLECULE:	GTP-SENSING	TRANSCRIPTIONAL	PLEIOTROPIC	REPRESSOR
234:	2iie-A	4.7	3.9	64	204	9	MOLECULE:	PHAGE	P	H'	SITE;
235:	6g1b-B	4.7	5.7	117	326	10	MOLECULE:	HYDROGEN	PEROXIDE-INDUCIBLE	GENES	ACTIVATOR;
236:	2h9u-A	4.7	2.7	57	101	11	MOLECULE:	DNA/RNA-BINDING	PROTEIN	ALBA	2;
237:	3e0j-B	4.7	2.7	63	143	17	MOLECULE:	DNA	POLYMERASE	SUBUNIT	DELTA-2;
238:	4ham-A	4.7	4.1	72	134	7	MOLECULE:	LMO2241	PROTEIN;
239:	6eu0-P	4.7	17.1	83	298	7	MOLECULE:	DNA-DIRECTED	RNA	POLYMERASE	III	SUBUNIT	RPC1;
240:	4gcv-B	4.7	10.6	82	146	9	MOLECULE:	PUTATIVE	TRANSCRIPTION	PROTEIN;
241:	7o4i-R	4.7	2.8	60	268	10	MOLECULE:	GENERAL	TRANSCRIPTION	AND	DNA	REPAIR	FACTOR	IIH	H
242:	5oqj-2	4.7	18.6	110	395	6	MOLECULE:	DNA-DIRECTED	RNA	POLYMERASE	II	SUBUNIT	RPB1;
243:	6lui-A	4.7	3	60	71	7	MOLECULE:	ATHERIN;
244:	5vsu-E	4.7	4.7	64	87	13	MOLECULE:	U4/U6	SNRNA-ASSOCIATED-SPLICING	FACTOR	PRP24;
245:	6o9l-Q	4.7	14.4	96	430	5	MOLECULE:	DNA-DIRECTED	RNA	POLYMERASE	II	SUBUNIT	RPB1;
246:	5box-A	4.7	12	85	263	11	MOLECULE:	PUTATIVE	HTH-TYPE	TRANSCRIPTIONAL	REGULATOR	TRMBL
247:	5mkn-d	4.7	2.4	58	72	10	MOLECULE:	LIKE-SM	RIBONUCLEOPROTEIN	CORE;
248:	5zuz-A	4.6	6.2	73	103	12	MOLECULE:	ROK;
249:	5kvr-A	4.6	2.9	60	77	12	MOLECULE:	PYRUVATE	DEHYDROGENASE	COMPLEX	REPRESSOR;
250:	2jt1-A	4.6	2.4	58	71	2	MOLECULE:	PEFI	PROTEIN;
251:	1wi9-A	4.6	3.1	64	72	8	MOLECULE:	PROTEIN	C20ORF116	HOMOLOG;
252:	2v6e-A	4.6	7.8	64	531	5	MOLECULE:	PROTELEMORASE;
253:	7a6h-O	4.6	17.3	100	512	4	MOLECULE:	DNA-DIRECTED	RNA	POLYMERASE	III	SUBUNIT	RPC1;
254:	6ndl-A	4.6	6.4	95	323	7	MOLECULE:	BIOTIN	PROTEIN	LIGASE;
255:	2mlk-A	4.6	2.8	66	110	8	MOLECULE:	RSTA;
256:	5xg3-C	4.6	2.4	58	68	5	MOLECULE:	CHROMOSOME	PARTITION	PROTEIN	SMC;
257:	3euh-B	4.6	9.3	112	321	5	MOLECULE:	CHROMOSOME	PARTITION	PROTEIN	MUKF;
258:	2dk5-A	4.6	3.1	65	91	3	MOLECULE:	DNA-DIRECTED	RNA	POLYMERASE	III	39	KDA
259:	5l0p-A	4.6	3.1	63	311	6	MOLECULE:	TRANSCRIPTION	FACTOR	ETV6,	TRANSCRIPTION	FACTOR	E
260:	5uz5-L	4.6	3	62	119	11	MOLECULE:	U1	SMALL	NUCLEAR	RIBONUCLEOPROTEIN	70	KDA	HOMOLOG
261:	4rgu-B	4.6	4.5	81	144	15	MOLECULE:	REPRESSOR	PROTEIN;
262:	3c3w-A	4.5	8.3	54	211	17	MOLECULE:	TWO	COMPONENT	TRANSCRIPTIONAL	REGULATORY	PROTEIN
263:	4lmy-B	4.5	10.1	84	157	4	MOLECULE:	PEROXIDE	STRESS	REGULATOR	PERR,	FUR	FAMILY;
264:	5udb-8	4.5	3.6	72	519	6	MOLECULE:	DNA	REPLICATION	LICENSING	FACTOR	MCM2;
265:	5u8k-B	4.5	2.2	64	230	9	MOLECULE:	RESPONSE	REGULATOR;
266:	4p96-A	4.5	11.3	94	278	7	MOLECULE:	FATTY	ACID	METABOLISM	REGULATOR	PROTEIN;
267:	4hob-C	4.5	3.3	56	67	14	MOLECULE:	PUTATIVE	UNCHARACTERIZED	PROTEIN;
268:	2cg4-A	4.5	3.8	58	150	14	MOLECULE:	REGULATORY	PROTEIN	ASNC;
269:	1bm9-A	4.5	4.4	75	120	1	MOLECULE:	REPLICATION	TERMINATOR	PROTEIN;
270:	3t5x-A	4.5	3.1	73	195	4	MOLECULE:	PCI	DOMAIN-CONTAINING	PROTEIN	2;
271:	5nl9-A	4.5	9.8	68	146	4	MOLECULE:	TRANSCRIPTIONAL	REGULATOR	(FUR	FAMILY);
272:	6wge-C	4.5	3	61	174	10	MOLECULE:	STRUCTURAL	MAINTENANCE	OF	CHROMOSOMES	PROTEIN	1A;
273:	6az6-A	4.5	9	84	209	10	MOLECULE:	GNTR	FAMILY	TRANSCRIPTIONAL	REGULATOR;
274:	4aih-B	4.5	4.4	77	135	4	MOLECULE:	TRANSCRIPTIONAL	REGULATOR	SLYA;
275:	6c2s-A	4.5	3.6	78	142	8	MOLECULE:	TRANSCRIPTIONAL	REGULATOR,	MARR	FAMILY;
276:	6ygb-C	4.5	2.4	56	77	5	MOLECULE:	N-ALPHA-ACETYLTRANSFERASE	30;
277:	5xt2-B	4.5	2.2	55	204	13	MOLECULE:	RESPONSE	REGULATOR	FIXJ;
278:	6pcm-A	4.5	18.3	104	793	6	MOLECULE:	DNA	TOPOISOMERASE	1;
279:	7lhl-D	4.5	14.7	78	576	13	MOLECULE:	ATP-DEPENDENT	DNA	HELICASE;
280:	3zpl-E	4.5	3.8	80	160	10	MOLECULE:	PUTATIVE	MARR-FAMILY	TRANSCRIPTIONAL	REPRESSOR;
281:	4i99-C	4.5	2.6	58	70	5	MOLECULE:	CHROMOSOME	PARTITION	PROTEIN	SMC;
282:	5z4z-B	4.4	4.6	71	90	3	MOLECULE:	TRANSCRIPTIONAL	REGULATOR	CYSB;
283:	5xpq-A	4.4	6.4	76	100	7	MOLECULE:	UNCHARACTERIZED	HTH-TYPE	TRANSCRIPTIONAL	REGULATO
284:	6y8q-A	4.4	9.3	75	195	9	MOLECULE:	ABORTIVE	PHAGE	INFECTION	PROTEIN;
285:	3mcz-A	4.4	10.4	101	341	7	MOLECULE:	O-METHYLTRANSFERASE;
286:	2m45-A	4.4	3	62	87	8	MOLECULE:	MINICHROMOSOME	MAINTENANCE	PROTEIN	MCM;
287:	3c7j-A	4.4	15	82	237	9	MOLECULE:	TRANSCRIPTIONAL	REGULATOR,	GNTR	FAMILY;
288:	7cce-A	4.4	3	68	159	1	MOLECULE:	BROMO-ADJACENT	HOMOLOGY	(BAH)	DOMAIN-CONTAINING	P
289:	2ijl-A	4.4	5	84	110	7	MOLECULE:	MOLYBDENUM-BINDING	TRANSCRIPTIONAL	REPRESSOR;
290:	3bw1-A	4.4	3.6	60	86	5	MOLECULE:	U6	SNRNA-ASSOCIATED	SM-LIKE	PROTEIN	LSM3;
291:	6btc-A	4.4	3.1	66	85	8	MOLECULE:	LP1413	-	SCCMEC	TYPE	IV-ENCODED	DNA	BINDING	PROTE
292:	2k57-A	4.4	2.6	52	55	8	MOLECULE:	PUTATIVE	LIPOPROTEIN;
293:	5f8c-B	4.4	10.9	114	363	7	MOLECULE:	METHYLTRANSFERASE;
294:	2jsc-B	4.4	6.9	78	97	12	MOLECULE:	TRANSCRIPTIONAL	REGULATOR	RV1994C/MT2050;
295:	5udb-9	4.4	3.8	76	376	9	MOLECULE:	DNA	REPLICATION	LICENSING	FACTOR	MCM2;
296:	5a5t-K	4.3	10.3	76	215	12	MOLECULE:	EUKARYOTIC	TRANSLATION	INITIATION	FACTOR	3	SUBUNI
297:	5uuj-A	4.3	6.9	82	371	10	MOLECULE:	ALKZ;
298:	7jgs-C	4.3	3.1	64	614	6	MOLECULE:	ORIGIN	RECOGNITION	COMPLEX	SUBUNIT	2;
299:	6tda-L	4.3	7.7	76	596	7	MOLECULE:	HISTONE	H3.2;
300:	3jb9-D	4.3	2.5	60	96	10	MOLECULE:	PRE-MRNA-SPLICING	FACTOR	SPP42;
301:	1ixs-B	4.3	3	66	315	15	MOLECULE:	HOLLIDAY	JUNCTION	DNA	HELICASE	RUVA;
302:	4c92-B	4.3	3.1	60	105	5	MOLECULE:	SM-LIKE	PROTEIN	LSM1;
303:	1w7p-D	4.3	3.5	65	171	6	MOLECULE:	VPS22,	YPL002C;
304:	2vla-A	4.3	11.5	82	280	6	MOLECULE:	RESTRICTION	ENDONUCLEASE	R.BPUJI;
305:	5udb-4	4.3	3.2	63	751	11	MOLECULE:	DNA	REPLICATION	LICENSING	FACTOR	MCM2;
306:	6cnb-R	4.2	10.1	78	522	6	MOLECULE:	DNA-DIRECTED	RNA	POLYMERASE	III	SUBUNIT	RPC1;
307:	5y9s-D	4.2	5.3	100	293	6	MOLECULE:	VV2_1132;
308:	5dca-A	4.2	11.9	114	1948	11	MOLECULE:	PRE-MRNA-SPLICING	HELICASE	BRR2;
309:	2ek0-A	4.2	2.9	55	90	15	MOLECULE:	STAGE	V	SPORULATION	PROTEIN	S	(SPOVS)	RELATED	PRO
310:	3hhg-E	4.2	9.2	94	297	11	MOLECULE:	TRANSCRIPTIONAL	REGULATOR,	LYSR	FAMILY;
311:	5z7b-B	4.2	6.7	96	197	10	MOLECULE:	PADR	FAMILY	TRANSCRIPTIONAL	REGULATOR;
312:	4fx0-B	4.2	3.8	75	135	8	MOLECULE:	PROBABLE	TRANSCRIPTIONAL	REPRESSOR	PROTEIN;
313:	2gmg-A	4.2	2.6	63	105	13	MOLECULE:	HYPOTHETICAL	PROTEIN	PF0610;
314:	5z08-C	4.2	2.4	56	102	11	MOLECULE:	CENP-I;
315:	5hh7-A	4.2	2.8	67	192	10	MOLECULE:	ORIGIN	OF	REPLICATION	COMPLEX	SUBUNIT	1B;
316:	2ao9-A	4.2	10.9	78	117	8	MOLECULE:	PHAGE	PROTEIN;
317:	5x3x-M	4.2	3.7	62	207	13	MOLECULE:	COBALT	ABC	TRANSPORTER	ATP-BINDING	PROTEIN;
318:	3h92-A	4.2	2.6	60	86	5	MOLECULE:	UNCHARACTERIZED	ATP-BINDING	PROTEIN	MJECL15;
319:	4rbr-A	4.2	5.5	86	131	14	MOLECULE:	HTH-TYPE	TRANSCRIPTIONAL	REGULATOR	ROT;
320:	5g5p-B	4.2	3.1	70	455	7	MOLECULE:	NUCLEAR	MRNA	EXPORT	PROTEIN	SAC3;
321:	4g6q-A	4.2	4	84	177	12	MOLECULE:	PUTATIVE	UNCHARACTERIZED	PROTEIN;
322:	7bqk-A	4.2	8.2	108	459	10	MOLECULE:	METHYLTRANSF_2	DOMAIN-CONTAINING	PROTEIN;
323:	2k4b-A	4.2	2.9	61	69	10	MOLECULE:	TRANSCRIPTIONAL	REGULATOR;
324:	4mgr-C	4.1	10.4	99	475	11	MOLECULE:	HTH-TYPE	TRANSCRIPTIONAL	REGULATORY	PROTEIN	GABR;
325:	2mlg-A	4.1	3.4	61	77	11	MOLECULE:	SULFOLOBUS	TRANSCRIPTION	FACTOR	76	AMINOACID	PROT
326:	3bjo-A	4.1	2.4	60	103	8	MOLECULE:	UNCHARACTERIZED	ATP-BINDING	PROTEIN	MJ1010;
327:	3fxq-B	4.1	4.2	94	296	9	MOLECULE:	LYSR	TYPE	REGULATOR	OF	TSAMBCD;
328:	2a2y-A	4.1	2.7	55	89	9	MOLECULE:	DNA/RNA-BINDING	PROTEIN	ALBA	2;
329:	2qby-B	4.1	2.8	65	368	5	MOLECULE:	CELL	DIVISION	CONTROL	PROTEIN	6	HOMOLOG	1;
330:	6lxn-A	4.1	4.6	68	110	7	MOLECULE:	DNA	(27-MER);
331:	6v4x-C	4.1	6.3	67	114	4	MOLECULE:	SMALL	NUCLEAR	RIBONUCLEOPROTEIN	SM	D3;
332:	2vxe-A	4.1	2.5	56	88	7	MOLECULE:	CG10686-PA;
333:	2lso-A	4.1	2.9	62	83	2	MOLECULE:	HISTONE	H1X;
334:	5zyr-A	4.1	4.2	74	306	5	MOLECULE:	P-HYDROXYPHENYLACETATE	3-HYDROXYLASE,	REDUCTASE	C
335:	2fmy-A	4.1	3.3	70	218	7	MOLECULE:	CARBON	MONOXIDE	OXIDATION	SYSTEM	TRANSCRIPTION	RE
336:	3i54-D	4.1	3.2	62	228	6	MOLECULE:	TRANSCRIPTIONAL	REGULATOR,	CRP/FNR	FAMILY;
337:	2pg4-A	4	3.5	74	92	11	MOLECULE:	UNCHARACTERIZED	PROTEIN;
338:	5iy7-M	4	10.5	69	310	4	MOLECULE:	DNA-DIRECTED	RNA	POLYMERASE	II	SUBUNIT	RPB1;
339:	3l9f-A	4	6.8	87	170	7	MOLECULE:	PUTATIVE	UNCHARACTERIZED	PROTEIN	SMU.1604C;
340:	2ma3-A	4	2.7	58	88	14	MOLECULE:	DNA	REPLICATION	INITIATOR	(CDC21/CDC54);
341:	3erv-A	4	2.6	62	200	5	MOLECULE:	PUTATIVE	C39-LIKE	PEPTIDASE;
342:	4roe-A	4	19.1	95	307	3	MOLECULE:	TRANSCRIPTION	FACTOR	IIIB	50	KDA	SUBUNIT;
343:	4y66-D	4	7.6	74	208	7	MOLECULE:	MND1;
344:	4r6i-A	4	7.7	92	472	5	MOLECULE:	ANTHRAX	TOXIN	EXPRESSION	TRANS-ACTING	POSITIVE	RE
345:	3ang-C	4	11.4	70	201	4	MOLECULE:	TRANSCRIPTIONAL	REPRESSOR,	TETR	FAMILY;
346:	4ejo-A	4	6.8	74	112	8	MOLECULE:	TRANSCRIPTIONAL	REGULATOR,	PADR-LIKE	FAMILY;
347:	1x19-A	4	7.9	103	350	4	MOLECULE:	CRTF-RELATED	PROTEIN;
348:	4m9s-B	4	4	84	511	11	MOLECULE:	CELL	DEATH	PROTEIN	4;
349:	7asv-A	4	3.4	57	155	5	MOLECULE:	DNA-DIRECTED	RNA	POLYMERASE	III	SUBUNIT	RPC5;
350:	4v19-T	4	7.7	99	224	9	MOLECULE:	MITORIBOSOMAL	PROTEIN	BL27M,	MRPL27;
351:	3key-A	4	6	76	175	5	MOLECULE:	PROTEIN	STN1;
352:	4pt7-B	4	6.7	71	132	11	MOLECULE:	REPLICATION	INITIATOR	A	FAMILY	PROTEIN;
353:	2bgc-B	4	3.4	75	237	7	MOLECULE:	PRFA;
354:	7crc-B	3.9	12.9	96	1112	5	MOLECULE:	NAD+	HYDROLASE	(NADASE);
355:	6urt-A	3.9	8.3	93	331	6	MOLECULE:	LOW	CONDUCTANCE	MECHANOSENSITIVE	CHANNEL	YNAI;
356:	4yo2-A	3.9	4.9	68	186	3	MOLECULE:	TRANSCRIPTION	FACTOR	E2F8;
357:	6jx3-B	3.9	2.5	48	85	23	MOLECULE:	TFUB1;
358:	6c2j-A	3.9	10.9	108	265	6	MOLECULE:	RNAP1;
359:	3pdf-A	3.9	11.6	79	351	1	MOLECULE:	DIPEPTIDYL	PEPTIDASE	1;
360:	5xfo-A	3.9	9.2	68	315	6	MOLECULE:	PHD	FINGER	PROTEIN	1;
361:	2khm-A	3.9	2.4	56	140	13	MOLECULE:	FIBROIN-3;
362:	2zme-B	3.9	12.8	77	215	10	MOLECULE:	VACUOLAR-SORTING	PROTEIN	SNF8;
363:	5mpd-Q	3.9	13.8	74	434	5	MOLECULE:	26S	PROTEASOME	REGULATORY	SUBUNIT	RPN10;
364:	6f3h-B	3.9	6.1	85	790	2	MOLECULE:	EXORIBONUCLEASE	II,	MITOCHONDRIAL;
365:	6r7f-C	3.9	10.4	86	403	5	MOLECULE:	COP9	SIGNALOSOME	COMPLEX	SUBUNIT	1;
366:	4cr2-R	3.9	11.7	76	400	9	MOLECULE:	PROTEASOME	COMPONENT	PRE3;
367:	1zyb-A	3.9	2.6	57	230	11	MOLECULE:	TRANSCRIPTION	REGULATOR,	CRP	FAMILY;
368:	7o4i-W	3.9	8.9	71	312	10	MOLECULE:	GENERAL	TRANSCRIPTION	AND	DNA	REPAIR	FACTOR	IIH	H
369:	2fbk-A	3.9	4	76	156	9	MOLECULE:	TRANSCRIPTIONAL	REGULATOR,	MARR	FAMILY;
370:	6o16-A	3.9	22.6	89	798	6	MOLECULE:	DEAH	(ASP-GLU-ALA-HIS)	BOX	POLYPEPTIDE	37;
371:	3e97-A	3.9	3.3	64	222	13	MOLECULE:	TRANSCRIPTIONAL	REGULATOR,	CRP/FNR	FAMILY;
372:	5w1e-A	3.8	3.6	89	500	15	MOLECULE:	PUTATIVE	TRANSCRIPTIONAL	REGULATOR;
373:	6xtv-B	3.8	17.7	91	291	7	MOLECULE:	LYSINE	EXPORT	TRANSCRIPTIONAL	REGULATORY	PROTEIN
374:	3lfk-A	3.8	3.9	76	122	8	MOLECULE:	MARR	LIKE	PROTEIN,	TVG0766549;
375:	1xkp-A	3.8	9.6	61	230	13	MOLECULE:	PUTATIVE	MEMBRANE-BOUND	YOP	TARGETING	PROTEIN	YOP
376:	1z05-A	3.8	9.4	96	396	10	MOLECULE:	TRANSCRIPTIONAL	REGULATOR,	ROK	FAMILY;
377:	2rkh-A	3.8	7	75	164	7	MOLECULE:	PUTATIVE	APHA-LIKE	TRANSCRIPTION	FACTOR;
378:	3a1y-A	3.8	2.9	48	58	10	MOLECULE:	50S	RIBOSOMAL	PROTEIN	P1	(L12P);
379:	1pvj-A	3.8	7.4	76	339	9	MOLECULE:	PYROGENIC	EXOTOXIN	B;
380:	5oqj-W	3.8	18.3	75	258	9	MOLECULE:	DNA-DIRECTED	RNA	POLYMERASE	II	SUBUNIT	RPB1;
381:	2ras-B	3.8	12.4	83	204	10	MOLECULE:	TRANSCRIPTIONAL	REGULATOR,	TETR	FAMILY;
382:	4i98-B	3.8	3.1	66	167	20	MOLECULE:	SEGREGATION	AND	CONDENSATION	PROTEIN	A;
383:	3u21-A	3.8	3.2	62	109	13	MOLECULE:	NUCLEAR	FACTOR	RELATED	TO	KAPPA-B-BINDING	PROTEIN
384:	5wtn-A	3.8	15.3	96	268	6	MOLECULE:	REPLICATION	INITIATION	AND	MEMBRANE	ATTACHMENT	PR
385:	3kfw-X	3.8	3.8	76	234	7	MOLECULE:	UNCHARACTERIZED	PROTEIN;
386:	1kyw-C	3.8	10.8	100	362	5	MOLECULE:	CAFFEIC	ACID	3-O-METHYLTRANSFERASE;
387:	2rm4-A	3.8	3.1	62	103	13	MOLECULE:	CG6311-PB;
388:	6hlu-A	3.7	10	84	907	7	MOLECULE:	RAB	FAMILY	PROTEIN;
389:	4cr2-T	3.7	11.7	76	272	11	MOLECULE:	PROTEASOME	COMPONENT	PRE3;
390:	2k02-A	3.7	2.3	53	79	15	MOLECULE:	FERROUS	IRON	TRANSPORT	PROTEIN	C;
391:	7kbf-K	3.7	3	58	78	5	MOLECULE:	HISTONE	H3.2;
392:	1uss-A	3.7	2.9	63	88	6	MOLECULE:	HISTONE	H1;
393:	1tw2-B	3.7	10.8	99	351	7	MOLECULE:	CARMINOMYCIN	4-O-METHYLTRANSFERASE;
394:	3qp6-A	3.7	3	56	258	7	MOLECULE:	CVIR	TRANSCRIPTIONAL	REGULATOR;
395:	6zfb-d	3.7	16.4	70	139	11	MOLECULE:	DNA-DIRECTED	RNA	POLYMERASE	SUBUNIT	DELTA;
396:	4kdp-A	3.7	5.5	78	151	8	MOLECULE:	TCAR	TRANSCRIPTION	REGULATOR;
397:	6gav-A	3.7	12.2	114	1119	7	MOLECULE:	DNA	GYRASE	SUBUNIT	B,DNA	GYRASE	SUBUNIT	A;
398:	3onq-B	3.7	3.6	63	255	8	MOLECULE:	REGULATOR	OF	POLYKETIDE	SYNTHASE	EXPRESSION;
399:	3h35-A	3.7	3.2	66	144	6	MOLECULE:	UNCHARACTERIZED	PROTEIN	ABO_0056;
400:	6yj6-B	3.6	19.9	86	508	9	MOLECULE:	TRANSCRIPTION	FACTOR	TAU	131	KDA	SUBUNIT;
401:	6wq2-a	3.6	10	65	202	12	MOLECULE:	A-DNA;
402:	3fhz-D	3.6	12.7	69	167	9	MOLECULE:	ARGININE	REPRESSOR;
403:	3iuo-B	3.6	2.9	58	111	5	MOLECULE:	ATP-DEPENDENT	DNA	HELICASE	RECQ;
404:	2a3s-A	3.6	3.8	70	101	6	MOLECULE:	MYOCYTE	NUCLEAR	FACTOR;
405:	5unk-A	3.6	3.7	52	62	8	MOLECULE:	SLEEPING	BEAUTY	TRANSPOSASE;
406:	7clf-B	3.6	12.7	108	336	9	MOLECULE:	METHYLTRANSFERASE	DOMAIN-CONTAINING	PROTEIN;
407:	5zr1-B	3.6	2.7	62	374	3	MOLECULE:	ORIGIN	RECOGNITION	COMPLEX	SUBUNIT	1;
408:	6ahr-G	3.5	3.3	55	131	13	MOLECULE:	H1	RNA;
409:	2l0k-A	3.5	2.8	57	93	11	MOLECULE:	STAGE	III	SPORULATION	PROTEIN	D;
410:	6vld-B	3.5	4.3	81	470	10	MOLECULE:	ALPHA-(1,6)-FUCOSYLTRANSFERASE;
411:	2lkp-A	3.5	6.8	77	119	9	MOLECULE:	TRANSCRIPTIONAL	REGULATOR,	ARSR	FAMILY;
412:	6b3a-A	3.5	20.2	93	632	6	MOLECULE:	APRA	METHYLTRANSFERASE	1;
413:	4u7b-A	3.5	13.1	79	342	9	MOLECULE:	DNA	(25-MER);
414:	6ide-B	3.5	6.7	55	228	7	MOLECULE:	TRANSCRIPTIONAL	REGULATOR	LUXR	FAMILY;
415:	3tu4-K	3.5	2.7	77	214	9	MOLECULE:	HISTONE	H3.2;
416:	4cgz-A	3.5	15.5	88	629	7	MOLECULE:	BLOOM'S	SYNDROME	HELICASE;
417:	2doa-A	3.5	3.3	70	104	7	MOLECULE:	RNA	POLYMERASE	II	ELONGATION	FACTOR	ELL;
418:	5zr1-A	3.5	4.2	74	494	4	MOLECULE:	ORIGIN	RECOGNITION	COMPLEX	SUBUNIT	1;
419:	5i2h-A	3.5	16	77	335	9	MOLECULE:	O-METHYLTRANSFERASE	FAMILY	2;
420:	2jtv-A	3.5	3.1	57	65	7	MOLECULE:	PROTEIN	OF	UNKNOWN	FUNCTION;
421:	6zvh-y	3.5	2.7	53	72	6	MOLECULE:	18S	RRNA;
422:	2h6b-A	3.5	2.8	59	239	12	MOLECULE:	CHLOROPHENOL	REDUCTION	GENE	K;
423:	2rre-A	3.4	3.1	50	74	10	MOLECULE:	PUTATIVE	UNCHARACTERIZED	PROTEIN;
424:	6ig2-C	3.4	3.8	72	278	8	MOLECULE:	PHOSPHATIDATE	CYTIDYLYLTRANSFERASE,	MITOCHONDRIAL
425:	3h4c-A	3.4	2.8	52	207	12	MOLECULE:	TRANSCRIPTION	FACTOR	TFIIB-LIKE;
426:	6a0n-A	3.4	3.3	75	329	9	MOLECULE:	LPG2622;
427:	6wg3-C	3.4	25.8	68	248	9	MOLECULE:	STRUCTURAL	MAINTENANCE	OF	CHROMOSOMES	PROTEIN	1A;
428:	3zco-A	3.4	4	74	127	8	MOLECULE:	REGULATORY	PROTEIN	SIR3;
429:	7ae1-M	3.4	3.4	73	400	0	MOLECULE:	DNA-DIRECTED	RNA	POLYMERASE	III	SUBUNIT	RPC1;
430:	2di3-A	3.4	11.9	78	231	9	MOLECULE:	BACTERIAL	REGULATORY	PROTEINS,	GNTR	FAMILY;
431:	4ro3-A	3.4	3.4	68	115	13	MOLECULE:	HYPOTHETICAL	PROTEIN;
432:	6zca-D	3.4	14.6	71	140	8	MOLECULE:	PROBABLE	DNA-DIRECTED	RNA	POLYMERASE	SUBUNIT	DELT
433:	5a9j-A	3.4	14.4	94	805	6	MOLECULE:	DNA	POLYMERASE	THETA;
434:	3iwf-B	3.3	6.5	64	90	2	MOLECULE:	TRANSCRIPTION	REGULATOR	RPIR	FAMILY;
435:	6ejq-B	3.3	6.7	69	141	7	MOLECULE:	TERMINASE	SMALL	SUBUNIT;
436:	5dfn-B	3.3	7.3	92	173	8	MOLECULE:	TELOMERASE	ASSOCIATED	PROTEIN	P45;
437:	3hse-A	3.3	4.4	67	116	10	MOLECULE:	HTH-TYPE	TRANSCRIPTIONAL	REGULATOR	SARZ;
438:	6er0-A	3.3	2.6	60	114	13	MOLECULE:	TRANSCRIPTION	ELONGATION	FACTOR	SPT5;
439:	5d1r-A	3.3	11.6	96	227	9	MOLECULE:	RV1816	TRANSCRIPTIONAL	REGULATOR;
440:	2iqc-A	3.3	15.1	56	173	5	MOLECULE:	FANCONI	ANEMIA	GROUP	F	PROTEIN;
441:	3r6n-A	3.3	12.4	86	450	3	MOLECULE:	DESMOPLAKIN;
442:	6mfv-A	3.3	16.4	108	641	4	MOLECULE:	TETRATRICOPEPTIDE	REPEAT	SENSOR	PH0952;
443:	5j9q-E	3.3	9.1	79	293	5	MOLECULE:	HISTONE	ACETYLTRANSFERASE	ESA1;
444:	2xvc-A	3.3	2.4	49	56	12	MOLECULE:	ESCRT-III;
445:	6p18-Q	3.3	10.8	58	156	2	MOLECULE:	DNA	(67-MER)	FRAGMENT	CARRYING	PHAGE-21	PR'	PROMO
446:	6ie6-A	3.3	2.4	54	150	11	MOLECULE:	AGENET	DOMAIN-CONTAINING	PROTEIN;
447:	7ctf-A	3.3	3.6	68	102	6	MOLECULE:	ORIGIN	RECOGNITION	COMPLEX	SUBUNIT	1;
448:	3by7-D	3.3	3	55	86	2	MOLECULE:	UNCHARACTERIZED	PROTEIN;
449:	6ayi-A	3.2	12.3	75	183	9	MOLECULE:	HTH-TYPE	TRANSCRIPTIONAL	REGULATOR	UIDR;
450:	5z8l-A	3.2	3.1	63	204	6	MOLECULE:	CHROMATIN	REMODELING	PROTEIN	EBS;
451:	1ci4-A	3.2	2.6	50	89	10	MOLECULE:	PROTEIN	(BARRIER-TO-AUTOINTEGRATION	FACTOR	(BAF))
452:	2fph-X	3.2	8.3	66	165	3	MOLECULE:	YLMH;
453:	6wjh-A	3.2	8.4	79	227	10	MOLECULE:	FUSION	PROTEIN	OF	PCF11	AND	MAGE-A11;
454:	4ivn-A	3.2	14.1	88	264	8	MOLECULE:	TRANSCRIPTIONAL	REGULATOR;
455:	2uxx-B	3.2	3	53	134	8	MOLECULE:	LYSINE-SPECIFIC	HISTONE	DEMETHYLASE	1;
456:	4rib-B	3.2	5.1	113	628	11	MOLECULE:	FANCONI-ASSOCIATED	NUCLEASE	1;
457:	6lab-V	3.2	12.1	68	109	3	MOLECULE:	HISTONE	H3.1;
458:	5nwt-M	3.2	15	90	431	7	MOLECULE:	DNA-DIRECTED	RNA	POLYMERASE	SUBUNIT	ALPHA;
459:	4xi6-A	3.2	14.6	68	363	3	MOLECULE:	E3	UBIQUITIN-PROTEIN	LIGASE	MIB1;
460:	3pw3-A	3.2	15.3	71	374	13	MOLECULE:	AMINOPEPTIDASE	C;
461:	2k9n-A	3.2	11.3	50	107	6	MOLECULE:	MYB24;
462:	5xnc-B	3.2	11.7	99	354	8	MOLECULE:	N(4)-BIS(AMINOPROPYL)SPERMIDINE	SYNTHASE;
463:	5a48-B	3.2	4.6	70	96	14	MOLECULE:	MATERNAL	EFFECT	PROTEIN	OSKAR;
464:	3fn8-A	3.2	7.8	81	209	11	MOLECULE:	ALKYLMERCURY	LYASE;
465:	6eud-A	3.2	18.4	91	808	3	MOLECULE:	ATP-DEPENDENT	RNA	HELICASE	HRPB;
466:	3s93-B	3.2	3.3	62	81	10	MOLECULE:	TUDOR	DOMAIN-CONTAINING	PROTEIN	5;
467:	2lyc-A	3.1	3	68	130	9	MOLECULE:	SPINDLE	AND	KINETOCHORE-ASSOCIATED	PROTEIN	1	HOMO
468:	6j5v-A	3.1	6.7	93	816	5	MOLECULE:	DISEASE	RESISTANCE	RPP13-LIKE	PROTEIN	4;
469:	1wfx-A	3.1	9.7	75	180	7	MOLECULE:	PROBABLE	RNA	2'-PHOSPHOTRANSFERASE;
470:	1fse-B	3.1	3	54	70	4	MOLECULE:	GERE;
471:	3c18-A	3.1	3.3	60	290	2	MOLECULE:	NUCLEOTIDYLTRANSFERASE-LIKE	PROTEIN;
472:	5cvi-B	3.1	3.7	78	215	9	MOLECULE:	SLOR;
473:	3l09-C	3.1	2.8	75	253	12	MOLECULE:	PUTATIVE	TRANSCRIPTIONAL	REGULATOR;
474:	6eu1-O	3.1	12.1	90	551	4	MOLECULE:	DNA-DIRECTED	RNA	POLYMERASE	III	SUBUNIT	RPC1;
475:	2hgc-A	3.1	2.9	57	78	5	MOLECULE:	YJCQ	PROTEIN;
476:	6aht-A	3.1	3.8	68	111	9	MOLECULE:	CONSERVED	HYPOTHETICAL	PLASMID	PROTEIN;
477:	6d6y-A	3.1	14.8	101	512	5	MOLECULE:	APRA	METHYLTRANSFERASE	2;
478:	2htj-A	3	10.6	59	81	8	MOLECULE:	P	FIMBRIAL	REGULATORY	PROTEIN	KS71A;
479:	3i71-B	3	2.3	43	58	5	MOLECULE:	ETHANOLAMINE	UTILIZATION	PROTEIN	EUTK;
480:	2ybb-2	3	6.2	63	179	8	MOLECULE:	NADH-QUINONE	OXIDOREDUCTASE	SUBUNIT	1;
481:	7a6h-P	3	10.2	69	146	4	MOLECULE:	DNA-DIRECTED	RNA	POLYMERASE	III	SUBUNIT	RPC1;
482:	2mc3-A	3	3.4	70	103	7	MOLECULE:	MUS81	ENDONUCLEASE	HOMOLOG	(YEAST),	ISOFORM	CRA_B
483:	5dy0-A	3	10.4	73	220	8	MOLECULE:	TETR	FAMILY	TRANSCRIPTIONAL	REGULATOR;
484:	5egw-A	3	15	79	363	8	MOLECULE:	CYSTEINE	PROTEASE;
485:	1jwy-A	3	14	85	1039	4	MOLECULE:	MYOSIN-2	HEAVY	CHAIN,DYNAMIN-A;
486:	4ci7-A	3	11.5	73	456	14	MOLECULE:	CELL	SURFACE	PROTEIN	(PUTATIVE	CELL	SURFACE-ASSOC
487:	7abi-7	3	21.6	60	236	13	MOLECULE:	U5	SMALL	NUCLEAR	RIBONUCLEOPROTEIN	40	KDA	PROTEIN
488:	2v79-B	3	3.8	57	116	11	MOLECULE:	DNA	REPLICATION	PROTEIN	DNAD;
489:	5zr1-E	3	3.6	74	460	12	MOLECULE:	ORIGIN	RECOGNITION	COMPLEX	SUBUNIT	1;
490:	1b9m-A	3	5.3	98	258	7	MOLECULE:	PROTEIN	(MODE);
491:	1z26-A	2.9	16	71	716	6	MOLECULE:	ARGONAUTE;
492:	2o5h-A	2.9	3.1	62	128	10	MOLECULE:	HYPOTHETICAL	PROTEIN;
493:	1mgt-A	2.9	2.9	60	169	7	MOLECULE:	PROTEIN	(O6-METHYLGUANINE-DNA	METHYLTRANSFERASE);
494:	2qtq-A	2.9	7.3	68	204	10	MOLECULE:	TRANSCRIPTIONAL	REGULATOR,	TETR	FAMILY;
495:	6pir-B	2.9	3.1	61	137	8	MOLECULE:	MAVE;
496:	1a6r-A	2.9	20.4	82	459	2	MOLECULE:	GAL6;
497:	6nvz-A	2.9	2.6	45	60	9	MOLECULE:	MYB	FAMILY	DNA-BINDING	PROTEIN	SHAQKYF	FAMILY;
498:	3c1d-B	2.9	3.8	52	154	10	MOLECULE:	REGULATORY	PROTEIN	RECX;
499:	6j6g-C	2.9	12.4	101	920	8	MOLECULE:	PRE-MRNA-SPLICING	FACTOR	8;
500:	3nw0-A	2.9	10.3	74	236	8	MOLECULE:	MELANOMA-ASSOCIATED	ANTIGEN	G1;
501:	2vge-A	2.9	13.6	77	207	6	MOLECULE:	RELA-ASSOCIATED	INHIBITOR;
502:	6l87-A	2.9	6.2	74	229	5	MOLECULE:	AT-RICH	INTERACTIVE	DOMAIN-CONTAINING	PROTEIN	4A;
503:	3nrg-A	2.9	9.2	80	217	9	MOLECULE:	TETR	FAMILY	TRANSCRIPTIONAL	REGULATOR;
504:	4qvz-B	2.9	3.2	53	204	2	MOLECULE:	FRAGILE	X	MENTAL	RETARDATION	PROTEIN	1;
505:	2nra-C	2.9	6.1	92	252	12	MOLECULE:	5'-D(*GP*AP*AP*CP*AP*TP*GP*AP*GP*AP*GP*CP*TP*TP*A
506:	3loc-A	2.9	13	82	201	10	MOLECULE:	HTH-TYPE	TRANSCRIPTIONAL	REGULATOR	RUTR;
507:	2w96-A	2.8	3.8	69	249	9	MOLECULE:	CELL	DIVISION	PROTEIN	KINASE	4;
508:	4och-A	2.8	3.1	54	82	6	MOLECULE:	ENDONUCLEASE	MUTS2;
509:	3eup-A	2.8	5.4	70	203	9	MOLECULE:	TRANSCRIPTIONAL	REGULATOR,	TETR	FAMILY;
510:	2ff4-A	2.8	4.1	98	379	11	MOLECULE:	PROBABLE	REGULATORY	PROTEIN	EMBR;
511:	1u78-A	2.8	11.1	62	103	6	MOLECULE:	26-MER;
512:	6kvg-A	2.8	14.6	71	256	3	MOLECULE:	ORIGIN	RECOGNITION	COMPLEX	SUBUNIT	6;
513:	2k6x-A	2.8	3.7	52	72	8	MOLECULE:	RNA	POLYMERASE	SIGMA	FACTOR	RPOD;
514:	5xfa-A	2.8	24.5	73	581	12	MOLECULE:	NAD-REDUCING	HYDROGENASE;
515:	5tbf-A	2.8	5.5	90	280	3	MOLECULE:	TRANSLATION	ELONGATION	FACTOR;
516:	5ztc-A	2.8	11.9	83	197	4	MOLECULE:	LMO2088	PROTEIN;
517:	2ixs-A	2.8	11.4	107	319	8	MOLECULE:	SDAI	RESTRICTION	ENDONUCLEASE;
518:	3ayf-A	2.7	13.1	86	754	10	MOLECULE:	NITRIC	OXIDE	REDUCTASE;
519:	2mab-A	2.7	2.9	56	109	11	MOLECULE:	ACINIFORM	SPIDROIN;
520:	5y7q-A	2.7	11.6	104	546	9	MOLECULE:	FANCONI-ASSOCIATED	NUCLEASE	1	HOMOLOG;
521:	6l0o-A	2.7	3.2	57	71	4	MOLECULE:	DNA	HELICASE	MCM8;
522:	2iu5-A	2.7	10.9	72	179	7	MOLECULE:	HTH-TYPE	DHAKLM	OPERON	TRANSCRIPTIONAL	ACTIVATOR
523:	2lh9-A	2.7	2.9	55	78	5	MOLECULE:	TUDOR	DOMAIN-CONTAINING	PROTEIN	7;
524:	2w2h-A	2.7	5.3	75	263	7	MOLECULE:	CYCLIN-T1;
525:	5w7p-A	2.7	12.2	99	397	4	MOLECULE:	OXAC;
526:	1zel-B	2.7	15.3	69	295	9	MOLECULE:	HYPOTHETICAL	PROTEIN	RV2827C;
527:	6sei-B	2.6	3.7	52	84	12	MOLECULE:	STRUCTURE-SPECIFIC	ENDONUCLEASE	SUBUNIT	SLX1;
528:	2j6z-A	2.6	3.6	50	86	4	MOLECULE:	PHOSPHOSERINE	PHOSPHATASE	RSBU;
529:	6r7i-D	2.6	6.2	80	407	5	MOLECULE:	COP9	SIGNALOSOME	COMPLEX	SUBUNIT	1;
530:	6sat-B	2.6	3.5	52	87	8	MOLECULE:	CELL	DIVISION	PROTEIN	SEPF;
531:	2cw7-A	2.6	10.5	86	537	6	MOLECULE:	ENDONUCLEASE	PI-PKOII;
532:	4rul-A	2.6	21	95	821	6	MOLECULE:	DNA	TOPOISOMERASE	1;
533:	2mfz-A	2.5	2.7	55	125	9	MOLECULE:	MINOR	AMPULLATE	SPIDROIN;
534:	3bfm-A	2.5	12	75	230	7	MOLECULE:	BIOTIN	PROTEIN	LIGASE-LIKE	PROTEIN	OF	UNKNOWN	FUN
535:	4z8u-A	2.5	9.7	71	332	10	MOLECULE:	AVRRXO1-ORF1;
536:	2gen-A	2.5	9.9	63	188	11	MOLECULE:	PROBABLE	TRANSCRIPTIONAL	REGULATOR;
537:	2mp8-A	2.5	3.2	45	64	9	MOLECULE:	NKR-5-3B;
538:	6gej-S	2.5	9	64	208	9	MOLECULE:	VACUOLAR	PROTEIN	SORTING-ASSOCIATED	PROTEIN	72;
539:	2qko-B	2.5	9.5	79	176	6	MOLECULE:	POSSIBLE	TRANSCRIPTIONAL	REGULATOR,	TETR	FAMILY	P
540:	2kjf-A	2.5	2.6	44	60	9	MOLECULE:	CARNOCYCLIN-A;
541:	3qyf-A	2.5	3.2	55	271	7	MOLECULE:	CRISPR-ASSOCIATED	PROTEIN;
542:	6qvw-A	2.5	13	85	119	5	MOLECULE:	FORKHEAD	BOX	PROTEIN	O1;
543:	5jb3-Q	2.4	12.1	58	158	7	MOLECULE:	16S	RIBOSOMAL	RNA;
544:	5t2x-C	2.4	14.2	60	258	5	MOLECULE:	UNCHARACTERIZED	PROTEIN	LPG1670;
545:	6eu0-V	2.4	13.5	85	273	6	MOLECULE:	DNA-DIRECTED	RNA	POLYMERASE	III	SUBUNIT	RPC1;
546:	2ntz-A	2.4	12.6	71	183	13	MOLECULE:	5'-
547:	1gvn-B	2.4	12.8	78	272	5	MOLECULE:	EPSILON;
548:	4trb-A	2.4	2.4	47	209	6	MOLECULE:	PURINE	PHOSPHORIBOSYLTRANSFERASE	(GPT-1);
549:	2axl-A	2.4	14.7	75	144	7	MOLECULE:	WERNER	SYNDROME;
550:	3wgi-A	2.3	5.1	78	217	9	MOLECULE:	REDOX-SENSING	TRANSCRIPTIONAL	REPRESSOR	REX;
551:	2ly9-A	2.3	2.7	46	74	7	MOLECULE:	ZINC	FINGERS	AND	HOMEOBOXES	PROTEIN	1;
552:	2krf-A	2.3	2.2	43	69	5	MOLECULE:	TRANSCRIPTIONAL	REGULATORY	PROTEIN	COMA;
553:	1ity-A	2.3	4.6	49	67	6	MOLECULE:	TRF1;
554:	4rmo-A	2.3	4.4	80	155	10	MOLECULE:	CPTN	TOXIN;
555:	1v4r-A	2.3	3.8	67	100	10	MOLECULE:	TRANSCRIPTIONAL	REPRESSOR;
556:	2klq-A	2.2	3.3	58	114	7	MOLECULE:	DNA	REPLICATION	LICENSING	FACTOR	MCM6;
557:	3bhw-B	2.2	3.9	62	190	10	MOLECULE:	UNCHARACTERIZED	PROTEIN;
558:	5xaz-A	2.2	11.8	83	223	10	MOLECULE:	GAMMA-BUTYROLACTONE	RECEPTOR	PROTEIN;
559:	2o5c-A	2.2	8.4	80	634	10	MOLECULE:	5'-D(*CP*GP*CP*AP*AP*CP*TP*T)-3';
560:	5wy3-B	2.1	12.3	86	366	9	MOLECULE:	PUTATIVE	UNCHARACTERIZED	PROTEIN;
561:	1wpk-A	2.1	3.1	49	146	14	MOLECULE:	ADA	REGULATORY	PROTEIN;
562:	5l4k-P	2.1	8.9	79	456	4	MOLECULE:	26S	PROTEASOME	NON-ATPASE	REGULATORY	SUBUNIT	4;
563:	3jbl-A	2.1	13.1	114	909	7	MOLECULE:	NLR	FAMILY	CARD	DOMAIN-CONTAINING	PROTEIN	4;
564:	1x58-A	2	3	44	62	14	MOLECULE:	HYPOTHETICAL	PROTEIN	4930532D21RIK;
