## Supplementary material for "A widespread family of WYL-domain transcriptional regulators co-localises with diverse phage defence systems and islands": Supp Table S5

product_accession	assembly	genomic_accession	seq_type	start	end	strand	name	product_length	no_query_match	gene_hit_matched	general_system_upstream	specific_system_upstream
WP_011112971.1	GCF_000009145.1	NC_004757.1	chromosome	2747428	2748342	+	WYL domain-containing protein	304	1	EndoS	Type I restriction	Type I restriction
WP_011112974.1	GCF_000009145.1	NC_004757.1	chromosome	2751702	2752607	+	WYL domain-containing protein	301	1	EndoS	Type I restriction	Type I restriction
WP_011589115.1	GCF_000009365.1	NC_008260.1	chromosome	2103133	2104020	+	WYL domain-containing protein	295	2	EcoKI,EndoS	Type I restriction	Type I restriction
WP_041785271.1	GCF_000016185.1	NC_011420.2	chromosome	1975680	1976531	-	WYL domain-containing protein	283	1	Cas4_VB2	CRISPR-Cas	CRISPR-Cas (Type VB2)
WP_041378849.1	GCF_000016765.1	NC_009511.1	chromosome	186598	187482	+	WYL domain-containing protein	294	1	RelE	Type II TA	RelBE type II TA
WP_012154515.1	GCF_000018285.1	NC_009901.1	chromosome	1532360	1533223	-	WYL domain-containing protein	287	2	BrxHII,DISARM	BREX, DISARM	BREX (Type III, V), DISARM
WP_012768671.1	GCF_000023565.1	NC_012912.1	chromosome	1061825	1062664	-	WYL domain-containing protein	279	4	EndoM,EndoR_2,EndoR,KpnBI	Type I restriction	Type I restriction
WP_006741462.1	GCF_000024825.1	NC_013456.1	chromosome	1786261	1787115	-	WYL domain-containing protein	284	6	BrxU_2,EndoM,EndoR_2,EndoR,KpnBI,ZorA	Type IV restriction, Type I restriction, Zorya	Type IV restriction, Type I restriction, Zorya
WP_013293183.1	GCF_000145255.1	NC_014394.1	chromosome	1312165	1313067	+	WYL domain-containing protein	300	1	PhD	Type II TA	PhD-Doc type II TA
WP_013300180.1	GCF_000152825.2	NC_014414.1	chromosome	1081388	1082254	-	WYL domain-containing protein	288	5	AbiEii_2,EndoM,EndoR_2,EndoR,KpnBI	Type IV TA, Type I restriction	AbiE type IV TA, Type I restriction
WP_013419524.1	GCF_000166055.1	NC_014664.1	chromosome	2076408	2077208	+	WYL domain-containing protein	266	1	Cas10	CRISPR-Cas	CRISPR-Cas (Type III)
WP_009963695.1	GCF_000172155.1	NZ_ABIZ01000001.1	chromosome	5689797	5690678	+	WYL domain-containing protein	293	2	Cas1_IIB,Cas4_VB2	CRISPR-Cas	CRISPR-Cas (Type IIB), CRISPR-Cas (Type VB2)
WP_041363668.1	GCF_000214665.1	NC_015572.1	chromosome	31139	31939	-	WYL domain-containing protein	266	2	AbiEii_3,JetC	Type IV TA, Wadjet	AbiE type IV TA, Wadjet
WP_005220819.1	GCF_000224005.2	NZ_CP007031.1	chromosome	1301467	1302273	+	WYL domain-containing protein	268	2	Cas1_IIB,Cas4_VB2	CRISPR-Cas	CRISPR-Cas (Type IIB), CRISPR-Cas (Type VB2)
WP_141130500.1	GCF_000253115.1	NC_014145.1	chromosome	623906	624679	+	WYL domain-containing protein	257	4	EndoM,EndoR_2,EndoR,KpnBI	Type I restriction	Type I restriction
WP_003459811.1	GCF_000297075.2	NZ_HG916826.1	chromosome	3303897	3304772	+	WYL domain-containing protein	291	2	EndoM,McrB	Type I restriction, Type IV restriction	Type I restriction, Type IV restriction
WP_008737824.1	GCF_000299335.2	NZ_CP004387.1	chromosome	1237026	1237913	-	WYL domain-containing protein	295	5	EndoM,EndoR_2,EndoR,KpnBI,PglXI	Type I restriction, BREX	Type I restriction, BREX (Type III)
WP_014995450.1	GCF_000300005.1	NC_018691.1	chromosome	3455002	3455898	+	WYL domain-containing protein	298	3	EcoKI,EndoM,EndoS	Type I restriction	Type I restriction
WP_014995490.1	GCF_000300005.1	NC_018691.1	chromosome	3507072	3507902	+	WYL domain-containing protein	276	2	AbiEi,JetC	Type IV TA, Wadjet	AbiE type IV TA, Wadjet
WP_015004343.1	GCF_000300095.1	NC_018696.1	plasmid	225046	225954	+	WYL domain-containing protein	302	1	DncV	cGAS	cGAS
WP_015334863.1	GCF_000331025.1	NC_020055.1	chromosome	255911	256750	-	WYL domain-containing protein	279	3	EndoR_2,EndoR,KpnBI	Type I restriction	Type I restriction
WP_016499055.1	GCF_000412675.1	NC_021505.1	chromosome	2236291	2237169	+	WYL domain-containing protein	292	1	McrB	Type IV restriction	Type IV restriction
WP_044057394.1	GCF_000730385.1	NZ_CP008849.1	chromosome	2571216	2572100	-	WYL domain-containing protein	294	2	AbiEi,HipA	Type IV TA, Type II TA	AbiE type IV TA, HipAB type II TA
WP_004745837.1	GCF_000772105.1	NZ_CP009354.1	chromosome	1205618	1206472	-	WYL domain-containing protein	284	3	EndoS,Mrr,SauUSI	Type I restriction, Type IV restriction	Type I restriction, Type IV restriction
WP_036274927.1	GCF_000785705.2	NZ_CP014476.1	chromosome	1845672	1846577	+	WYL domain-containing protein	301	1	NucC	CBASS	CBASS
WP_040134756.1	GCF_000788395.1	NZ_CP009889.1	chromosome	84619	85434	+	WYL domain-containing protein	271	1	BrxHII	BREX	BREX (Type III, V)
WP_045531770.1	GCF_000828895.1	NZ_AP014568.1	chromosome	1570914	1571819	-	WYL domain-containing protein	301	1	AbiEii	Type IV TA	AbiE type IV TA
WP_001277248.1	GCF_000829215.1	NZ_AP014524.1	chromosome	1776843	1777703	+	YafY family transcriptional regulator	286	6	BrxU_2,EndoM,EndoR_2,EndoR,KpnBI,ZorA	Type IV restriction, Type I restriction, Zorya	Type IV restriction, Type I restriction, Zorya
WP_044615954.1	GCF_000940805.1	NZ_CP007142.1	chromosome	970605	971420	+	WYL domain-containing protein	271	1	BrxHII	BREX	BREX (Type III, V)
WP_014147830.1	GCF_000968535.2	NC_016112.1	chromosome	1507403	1508269	-	WYL domain-containing protein	288	2	Cas1_IIB,Cas4_VB2	CRISPR-Cas	CRISPR-Cas (Type IIB), CRISPR-Cas (Type VB2)
WP_048384164.1	GCF_001043175.1	NZ_CP011494.1	chromosome	540192	541058	-	WYL domain-containing protein	288	1	MmeI	Type II restriction	Type IIL restriction
WP_061904585.1	GCF_001597285.1	NZ_CP014784.1	chromosome	2960267	2961142	+	WYL domain-containing protein	291	5	BrxHII,EndoM,EndoR_2,EndoR,KpnBI	BREX, Type I restriction	BREX (Type III, V), Type I restriction
WP_067380939.1	GCF_001651805.1	NZ_CP015839.1	chromosome	2014971	2015864	-	WYL domain-containing protein	297	3	BrxHII,BrxU_3,EcoP15I	BREX, Type IV restriction, Type III restriction	BREX (Type III, V), Type IV restriction, Type III restriction
WP_075146853.1	GCF_001922305.1	NZ_CP018839.1	chromosome	348188	349090	+	WYL domain-containing protein	300	1	Mrr	Type IV restriction	Type IV restriction
WP_033410633.1	GCF_002043005.1	NZ_CP020332.1	plasmid	29880	30740	+	WYL domain-containing protein	286	2	AbiEii_2,BrxU_3	Type IV TA, Type IV restriction	AbiE type IV TA, Type IV restriction
WP_080914775.1	GCF_002075795.1	NZ_CP020472.1	chromosome	599551	600447	+	WYL domain-containing protein	298	1	BrxHII	BREX	BREX (Type III, V)
WP_087464245.1	GCF_002162375.1	NZ_CP021425.1	chromosome	6351731	6352615	+	WYL domain-containing protein	294	1	SauUSI	Type IV restriction	Type IV restriction
WP_045609349.1	GCF_002204915.1	NZ_CP016321.1	chromosome	2049495	2050355	+	WYL domain-containing protein	286	1	HipA	Type II TA	HipAB type II TA
WP_198328585.1	GCF_002209385.1	NZ_CP022129.1	chromosome	2194666	2195547	-	WYL domain-containing protein	293	3	Cas4_VB2,Cmr2_IIIB,Cmr3_IIIB	CRISPR-Cas	CRISPR-Cas (Type VB2), CRISPR-Cas (Type IIIB)
WP_088881055.1	GCF_002214395.1	NZ_CP018312.1	chromosome	1929438	1930298	+	WYL domain-containing protein	286	3	BrxC,PglX,PglZ	BREX	BREX (All types), BREX (Type I, II)
WP_197736070.1	GCF_002215055.1	NZ_CP022115.1	chromosome	2836816	2837718	+	WYL domain-containing protein	300	1	SauUSI	Type IV restriction	Type IV restriction
WP_089368389.1	GCF_002221505.1	NZ_CP011036.1	chromosome	2065281	2066168	-	WYL domain-containing protein	295	3	EndoS,SauUSI,ZorA	Type I restriction, Type IV restriction, Zorya	Type I restriction, Type IV restriction, Zorya
WP_097790701.1	GCF_002549795.1	NZ_CP021435.1	chromosome	3761608	3762477	+	WYL domain-containing protein	289	2	Cas3,Cse1_IE	CRISPR-Cas	CRISPR-Cas (Type I), CRISPR-Cas (Type IE)
WP_100914576.1	GCF_002814155.1	NZ_CP023399.1	chromosome	5956	6771	+	WYL domain-containing protein	271	1	BrxHII	BREX	BREX (Type III, V)
WP_101892361.1	GCF_002863865.1	NZ_CP022684.1	chromosome	114524	115336	-	WYL domain-containing protein	270	2	HipA,JetC	Type II TA, Wadjet	HipAB type II TA, Wadjet
WP_081921114.1	GCF_002902925.1	NZ_CP026113.1	chromosome	1195195	1195941	-	WYL domain-containing protein	248	1	AbiEi	Type IV TA	AbiE type IV TA
WP_108651989.1	GCF_003072645.1	NZ_CP028897.1	chromosome	3911985	3912839	+	WYL domain-containing protein	284	1	McrB	Type IV restriction	Type IV restriction
WP_118942357.1	GCF_003544895.1	NZ_CP032125.1	chromosome	1394314	1395174	-	WYL domain-containing protein	286	1	HipA	Type II TA	HipAB type II TA
WP_126463343.1	GCF_003967275.1	NZ_AP018721.1	chromosome	2106942	2107832	+	WYL domain-containing protein	296	1	PhD	Type II TA	PhD-Doc type II TA
WP_128384237.1	GCF_004028275.1	NZ_CP035033.1	chromosome	334718	335527	-	WYL domain-containing protein	269	1	JetC	Wadjet	Wadjet
WP_131390007.1	GCF_004328555.1	NZ_CP035515.1	plasmid	84347	85207	+	WYL domain-containing protein	286	2	AbiEii_2,VapC_2	Type IV TA, Type II TA	AbiE type IV TA, VapBC type II TA
WP_172962391.1	GCF_004851605.1	NZ_CP031093.1	chromosome	4107624	4108499	-	WYL domain-containing protein	291	3	BrxC,PglX,PglZ	BREX	BREX (All types), BREX (Type I, II)
WP_138379479.1	GCF_005849285.1	NZ_CP040517.1	chromosome	944572	945459	+	WYL domain-containing protein	295	4	EndoM,EndoR_2,EndoR,KpnBI	Type I restriction	Type I restriction
WP_138579142.1	GCF_005887635.2	NZ_CP040818.1	chromosome	3767129	3768007	+	WYL domain-containing protein	292	1	HipA	Type II TA	HipAB type II TA
WP_017838889.1	GCF_005931095.1	NZ_CP035467.1	chromosome	3145320	3146186	+	WYL domain-containing protein	288	1	Cas7f2_IF2	CRISPR-Cas	CRISPR-Cas (Type IF2)
WP_060175513.1	GCF_007632255.1	NZ_CP041925.1	chromosome	4588558	4589475	+	WYL domain-containing protein	305	1	YeeU	Type IV TA	YeeUV type IV TA
WP_150389167.1	GCF_008693705.1	NZ_CP044060.1	chromosome	1071691	1072614	+	WYL domain-containing protein	307	2	BrxU_2,BrxU_3	Type IV restriction	Type IV restriction
WP_151134792.1	GCF_008807375.1	NZ_CP043311.1	chromosome	3772737	3773612	+	WYL domain-containing protein	291	3	EcoP15I,HipA,PstII	Type III restriction, Type II TA	Type III restriction, HipAB type II TA
WP_151137130.1	GCF_008807375.1	NZ_CP043311.1	chromosome	5206371	5207246	+	WYL domain-containing protein	291	1	ZorA	Zorya	Zorya
WP_152387622.1	GCF_009363155.1	NZ_CP045302.1	chromosome	2322923	2323795	+	WYL domain-containing protein	290	2	Mrr,SauUSI	Type IV restriction	Type IV restriction
WP_194362072.1	GCF_010450895.1	NZ_CP048427.1	chromosome	835239	836144	+	WYL domain-containing protein	301	6	BrxHII,EndoM,EndoR_2,EndoR,KpnBI,ToxN	BREX, Type I restriction, ToxIN type III TA	BREX (Type III, V), Type I restriction, ToxIN type III TA
WP_163897509.1	GCF_010450895.1	NZ_CP048424.1	plasmid	128783	129652	+	WYL domain-containing protein	289	1	McrB	Type IV restriction	Type IV restriction
WP_163493694.1	GCF_010669285.1	NZ_CP048711.1	chromosome	577805	578698	+	WYL domain-containing protein	297	3	EcoKI,EcoprrI,EndoS	Type I restriction	Type I restriction
WP_127800373.1	GCF_010918895.1	NZ_CP044484.1	plasmid	52570	53436	-	WYL domain-containing protein	288	1	HipA	Type II TA	HipAB type II TA
WP_180941927.1	GCF_013488225.1	NZ_CP041239.1	plasmid	17210	18061	-	WYL domain-containing protein	283	1	McrB	Type IV restriction	Type IV restriction
WP_182336967.1	GCF_014109845.1	NZ_CP043567.1	chromosome	2590541	2591155	+	WYL domain-containing protein	204	1	DncV	cGAS	cGAS
WP_193001789.1	GCF_014892695.1	NZ_CP040449.1	chromosome	2950765	2951682	+	WYL domain-containing protein	305	4	EcoprrI,EndoM,EndoR_2,KpnBI	Type I restriction	Type I restriction
WP_114699348.1	GCF_015476235.1	NZ_CP064338.1	chromosome	1807474	1808346	-	WYL domain-containing protein	290	3	EcoKI,MstySKI,SauUSI	Type I restriction, Type IV restriction	Type I restriction, Type IV restriction
WP_201420096.1	GCF_016694755.2	NZ_CP068034.2	chromosome	2735930	2736775	+	WYL domain-containing protein	281	1	JetC	Wadjet	Wadjet
WP_207683076.1	GCF_017377395.1	NZ_CP061800.1	chromosome	3318779	3319600	-	WYL domain-containing protein	273	2	Cas1_IIB,Cas4_VB2	CRISPR-Cas	CRISPR-Cas (Type IIB), CRISPR-Cas (Type VB2)
WP_169202389.1	GCF_017894365.1	NZ_CP059467.1	chromosome	61328	62221	-	WYL domain-containing protein	297	1	DISARM	DISARM	DISARM
WP_169204442.1	GCF_017894385.1	NZ_CP059560.1	chromosome	3674397	3675335	+	WYL domain-containing protein	312	3	BrxHII,BrxU_2,BrxU_3	BREX, Type IV restriction	BREX (Type III, V), Type IV restriction
WP_210218340.1	GCF_017901175.1	NZ_CP072793.1	chromosome	2793759	2794574	-	WYL domain-containing protein	271	2	Cas1_IIB,Cas4_VB2	CRISPR-Cas	CRISPR-Cas (Type IIB), CRISPR-Cas (Type VB2)
WP_215581965.1	GCF_018734325.1	NZ_CP073754.1	chromosome	3295855	3296748	+	WYL domain-containing protein	297	3	Cas3,Cse1_IE,SauUSI	CRISPR-Cas, Type IV restriction	CRISPR-Cas (Type I), CRISPR-Cas (Type IE), Type IV restriction
WP_090192529.1	GCF_900105995.1	NZ_LT629785.1	chromosome	41269	42141	-	WYL domain-containing protein	290	3	BrxC,PglX,PglZ_B	BREX	BREX (All types), BREX (Type I, II), BREX (Type I)
WP_021219100.1	GCF_900106015.1	NZ_LT629797.1	chromosome	1772620	1773492	+	WYL domain-containing protein	290	5	AbiEi,BrxC,BrxU,PglX,PglZ	Type IV TA, BREX, Type IV restriction	AbiE type IV TA, BREX (All types), Type IV restriction, BREX (Type I, II)
WP_122401242.1	GCF_900324035.1	NZ_LS398110.1	chromosome	1452566	1453444	+	transcriptional regulator	292	1	NucC	CBASS	CBASS
